# CRISPRmap: Sequencing-free optical pooled screens mapping multi-omic phenotypes in cells and tissue

**DOI:** 10.1101/2023.12.26.572587

**Authors:** Jiacheng Gu, Abhishek Iyer, Ben Wesley, Angelo Taglialatela, Giuseppe Leuzzi, Sho Hangai, Aubrianna Decker, Ruoyu Gu, Naomi Klickstein, Yuanlong Shuai, Kristina Jankovic, Lucy Parker-Burns, Yinuo Jin, Jia Yi Zhang, Justin Hong, Steve Niu, Jacqueline Chou, Dan A. Landau, Elham Azizi, Edmond M. Chan, Alberto Ciccia, Jellert T. Gaublomme

## Abstract

Pooled genetic screens are powerful tools to study gene function in a high-throughput manner. Typically, sequencing-based screens require cell lysis, which limits the examination of critical phenotypes such as cell morphology, protein subcellular localization, and cell-cell/tissue interactions. In contrast, emerging optical pooled screening methods enable the investigation of these spatial phenotypes in response to targeted CRISPR perturbations. In this study, we report a multi-omic optical pooled CRISPR screening method, which we have named CRISPRmap. Our method combines a novel in situ CRISPR guide identifying barcode readout approach with concurrent multiplexed immunofluorescence and in situ RNA detection. CRISPRmap barcodes are detected and read out through combinatorial hybridization of DNA oligos, enhancing barcode detection efficiency, while reducing both dependency on third party proprietary sequencing reagents and assay cost. Notably, we conducted a multi-omic base-editing screen in a breast cancer cell line on core DNA damage repair genes involved in the homologous recombination and Fanconi anemia pathways investigating how nucleotide variants in those genes influence DNA damage signaling and cell cycle regulation following treatment with ionizing radiation or DNA damaging agents commonly used for cancer therapy. Approximately a million cells were profiled with our multi-omic approach, providing a comprehensive phenotypic assessment of the functional consequences of the studied variants. CRISPRmap enabled us to pinpoint likely-pathogenic patient-derived mutations that were previously classified as variants of unknown clinical significance. Furthermore, our approach effectively distinguished barcodes of a pooled library in tumor tissue, and we coupled it with cell-type and molecular phenotyping by cyclic immunofluorescence. Multi-omic spatial analysis of how CRISPR-perturbed cells respond to various environmental cues in the tissue context offers the potential to significantly expand our understanding of tissue biology in both health and disease.
