## Supplementary Table 1 for "CRISPRmap: Sequencing-free optical pooled screens mapping multi-omic phenotypes in cells and tissue"

### Sheet: Sheet1
Probes and fluophores cost
Component	Vendor	Catalog #	Scale (nmol)	Unit price (USD)	Amount	Total (USD)	Usage per probe per 1 million cells (pmol)	Cost per 1 million cells (USD)
Oligo pool	Integrated DNA Technologies	NA	0.05	2427.47	1	2427.47	NA	NA
Primer	Integrated DNA Technologies	NA	250	103.48	54	5587.92	3	0.067055
Padlock	Integrated DNA Technologies	NA	20	107.05	54	5780.7	3	0.867105
Splint	Integrated DNA Technologies	NA	250	115.9	12	1390.8	10	0.055632
readout probe	Integrated DNA Technologies	NA	100	27.74	24	665.76	10	0.066576
ATTO 488 NHS	ATTO - TEC	Cat# AD 643-31	5096.84	672	1	672	800	0.105477
ATTO 643 NHS	ATTO - TEC	Cat# AD 488-35	5235.6	991	1	991	800	0.151425
CF 568 NHS	Biotium	Cat# 80029	1019.37	196	1	196	800	0.153821
						17711.7		1.46709
Key reagents cost
Reagents	Vendor	Catalog #	Mass (mg)	Unit price (USD)	Amount	Total (USD)	Usage per 1 million cells (mg)	Cost per 1 million cells (USD)
Yeast tRNA	Thermo Fisher Scientific	Cat# 15401011	25	205	1	205	2	16.4
						205		16.4
Enzymatic reactions cost
Reagents	Vendor	Catalog #	Volume (uL)	Unit price (USD)	Amount	Total (USD)	Usage per 1 million cells (uL)	Cost per 1 million cells (USD)
T4 DNA ligase	Enzymatics	Cat# L6030-HC-L	400	524	1	524	10	13.1
QualiPhi DNA Polymerase	4basebio	Cat# 510100	100	222.6	1	222.6	20	44.52
dNTP Mix (25 mM each)	Thermo Fisher Scientific	Cat# R1122	1000	204.4	1	204.4	10	2.044
5-(3-Aminoallyl)-dUTP (50 mM)	Thermo Fisher Scientific	Cat# AM8439	50	167	1	167	0.4	1.336
						1118		61
							Total Set-up Cost (USD)	19034.7
							Total cost Per 1 million cells (USD)	78.8671
