## Supplementary Table 4 for "CRISPRmap: Sequencing-free optical pooled screens mapping multi-omic phenotypes in cells and tissue"

### Sheet: GFP_pilot_pooled_library_sequen
GFP-pilot_id	overlap-5'	gRNA	scaffold_seq	polyT	Padlock_name	Padlock_seq	Padlock_hyb_sequence	spacer_seq1	Primer_Name	Primer_seq	Primer_hyb_sequence	UMI	overlap-3'	Full length sequence
GFP-targeting-1	gctttatatatcttgtggaaaggacgaaacacc	CTGCACGCCATCAACAACGG	gttttagagctagaaatagcaagttaaaataaggctagtccgttatcaacttgaaaaagtggcaccgagtcggtgc	tttttt	B001	GCTAGTTTACTCTGCGTGCGTTTACCCCAA	TTGGGGTAAACGCACGCAGAGTAAACTAGC	A	H001	GCCCTCGTGATCTTTAGTACATCGGGAACG	CGTTCCCGATGTACTAAAGATCACGAGGGC	NNNNNNNNN	ttggcgtaactagatcttgagacactgc	gctttatatatcttgtggaaaggacgaaacaccCTGCACGCCATCAACAACGGgttttagagctagaaatagcaagttaaaataaggctagtccgttatcaacttgaaaaagtggcaccgagtcggtgcttttttNNNNNNNNNTTGGGGTAAACGCACGCAGAGTAAACTAGCACGTTCCCGATGTACTAAAGATCACGAGGGCAttggcgtaactagatcttgagacactgc
GFP-targeting-2	gctttatatatcttgtggaaaggacgaaacacc	GAGCTTCAGCTACCGCTACG	gttttagagctagaaatagcaagttaaaataaggctagtccgttatcaacttgaaaaagtggcaccgagtcggtgc	tttttt	B002	TCATGAACACTACGGCCGACGTGAGAATTG	CAATTCTCACGTCGGCCGTAGTGTTCATGA	A	H002	CAGATAGACGCTTCCGCCTCTTAATCAGTG	CACTGATTAAGAGGCGGAAGCGTCTATCTG	NNNNNNNNN	ttggcgtaactagatcttgagacactgc	gctttatatatcttgtggaaaggacgaaacaccGAGCTTCAGCTACCGCTACGgttttagagctagaaatagcaagttaaaataaggctagtccgttatcaacttgaaaaagtggcaccgagtcggtgcttttttNNNNNNNNNCAATTCTCACGTCGGCCGTAGTGTTCATGAACACTGATTAAGAGGCGGAAGCGTCTATCTGAttggcgtaactagatcttgagacactgc
GFP-targeting-3	gctttatatatcttgtggaaaggacgaaacacc	GGCTACGGCTTCTACCACTT	gttttagagctagaaatagcaagttaaaataaggctagtccgttatcaacttgaaaaagtggcaccgagtcggtgc	tttttt	B003	TCGTGACCACGTATTGTAGGGCCGTGTGTC	GACACACGGCCCTACAATACGTGGTCACGA	A	H003	GGTCATACTACAGCGCGAGTGTACGATGTA	TACATCGTACACTCGCGCTGTAGTATGACC	NNNNNNNNN	ttggcgtaactagatcttgagacactgc	gctttatatatcttgtggaaaggacgaaacaccGGCTACGGCTTCTACCACTTgttttagagctagaaatagcaagttaaaataaggctagtccgttatcaacttgaaaaagtggcaccgagtcggtgcttttttNNNNNNNNNGACACACGGCCCTACAATACGTGGTCACGAATACATCGTACACTCGCGCTGTAGTATGACCAttggcgtaactagatcttgagacactgc
GFP-targeting-4	gctttatatatcttgtggaaaggacgaaacacc	TGAAGATCACGCTGTCCTCG	gttttagagctagaaatagcaagttaaaataaggctagtccgttatcaacttgaaaaagtggcaccgagtcggtgc	tttttt	B004	ATGGGACAGGAGCGATACGTGACATAACCC	GGGTTATGTCACGTATCGCTCCTGTCCCAT	A	H004	GCATTCACGCGACCGCCTACGAAAACTCAA	TTGAGTTTTCGTAGGCGGTCGCGTGAATGC	NNNNNNNNN	ttggcgtaactagatcttgagacactgc	gctttatatatcttgtggaaaggacgaaacaccTGAAGATCACGCTGTCCTCGgttttagagctagaaatagcaagttaaaataaggctagtccgttatcaacttgaaaaagtggcaccgagtcggtgcttttttNNNNNNNNNGGGTTATGTCACGTATCGCTCCTGTCCCATATTGAGTTTTCGTAGGCGGTCGCGTGAATGCAttggcgtaactagatcttgagacactgc
GFP-targeting-5	gctttatatatcttgtggaaaggacgaaacacc	CGCATCGAGAAGTACGAGGA	gttttagagctagaaatagcaagttaaaataaggctagtccgttatcaacttgaaaaagtggcaccgagtcggtgc	tttttt	B005	TGCGCGTAGAAGAGCCTCCGTCAATCTTGA	TCAAGATTGACGGAGGCTCTTCTACGCGCA	A	H005	TTAGCTCGTCAGGACCACATTTCGAAGTTA	TAACTTCGAAATGTGGTCCTGACGAGCTAA	NNNNNNNNN	ttggcgtaactagatcttgagacactgc	gctttatatatcttgtggaaaggacgaaacaccCGCATCGAGAAGTACGAGGAgttttagagctagaaatagcaagttaaaataaggctagtccgttatcaacttgaaaaagtggcaccgagtcggtgcttttttNNNNNNNNNTCAAGATTGACGGAGGCTCTTCTACGCGCAATAACTTCGAAATGTGGTCCTGACGAGCTAAAttggcgtaactagatcttgagacactgc
NonTargetingContro-1	gctttatatatcttgtggaaaggacgaaacacc	ACGGAGGCTAAGCGTCGCAA	gttttagagctagaaatagcaagttaaaataaggctagtccgttatcaacttgaaaaagtggcaccgagtcggtgc	tttttt	B003	TCGTGACCACGTATTGTAGGGCCGTGTGTC	GACACACGGCCCTACAATACGTGGTCACGA	A	H001	GCCCTCGTGATCTTTAGTACATCGGGAACG	CGTTCCCGATGTACTAAAGATCACGAGGGC	NNNNNNNNN	ttggcgtaactagatcttgagacactgc	gctttatatatcttgtggaaaggacgaaacaccACGGAGGCTAAGCGTCGCAAgttttagagctagaaatagcaagttaaaataaggctagtccgttatcaacttgaaaaagtggcaccgagtcggtgcttttttNNNNNNNNNGACACACGGCCCTACAATACGTGGTCACGAACGTTCCCGATGTACTAAAGATCACGAGGGCAttggcgtaactagatcttgagacactgc
NonTargetingContro-2	gctttatatatcttgtggaaaggacgaaacacc	CGCTTCCGCGGCCCGTTCAA	gttttagagctagaaatagcaagttaaaataaggctagtccgttatcaacttgaaaaagtggcaccgagtcggtgc	tttttt	B005	TGCGCGTAGAAGAGCCTCCGTCAATCTTGA	TCAAGATTGACGGAGGCTCTTCTACGCGCA	A	H001	GCCCTCGTGATCTTTAGTACATCGGGAACG	CGTTCCCGATGTACTAAAGATCACGAGGGC	NNNNNNNNN	ttggcgtaactagatcttgagacactgc	gctttatatatcttgtggaaaggacgaaacaccCGCTTCCGCGGCCCGTTCAAgttttagagctagaaatagcaagttaaaataaggctagtccgttatcaacttgaaaaagtggcaccgagtcggtgcttttttNNNNNNNNNTCAAGATTGACGGAGGCTCTTCTACGCGCAACGTTCCCGATGTACTAAAGATCACGAGGGCAttggcgtaactagatcttgagacactgc
NonTargetingContro-3	gctttatatatcttgtggaaaggacgaaacacc	ATCGTTTCCGCTTAACGGCG	gttttagagctagaaatagcaagttaaaataaggctagtccgttatcaacttgaaaaagtggcaccgagtcggtgc	tttttt	B001	GCTAGTTTACTCTGCGTGCGTTTACCCCAA	TTGGGGTAAACGCACGCAGAGTAAACTAGC	A	H003	GGTCATACTACAGCGCGAGTGTACGATGTA	TACATCGTACACTCGCGCTGTAGTATGACC	NNNNNNNNN	ttggcgtaactagatcttgagacactgc	gctttatatatcttgtggaaaggacgaaacaccATCGTTTCCGCTTAACGGCGgttttagagctagaaatagcaagttaaaataaggctagtccgttatcaacttgaaaaagtggcaccgagtcggtgcttttttNNNNNNNNNTTGGGGTAAACGCACGCAGAGTAAACTAGCATACATCGTACACTCGCGCTGTAGTATGACCAttggcgtaactagatcttgagacactgc
NonTargetingContro-4	gctttatatatcttgtggaaaggacgaaacacc	GTAGGCGCGCCGCTCTCTAC	gttttagagctagaaatagcaagttaaaataaggctagtccgttatcaacttgaaaaagtggcaccgagtcggtgc	tttttt	B005	TGCGCGTAGAAGAGCCTCCGTCAATCTTGA	TCAAGATTGACGGAGGCTCTTCTACGCGCA	A	H003	GGTCATACTACAGCGCGAGTGTACGATGTA	TACATCGTACACTCGCGCTGTAGTATGACC	NNNNNNNNN	ttggcgtaactagatcttgagacactgc	gctttatatatcttgtggaaaggacgaaacaccGTAGGCGCGCCGCTCTCTACgttttagagctagaaatagcaagttaaaataaggctagtccgttatcaacttgaaaaagtggcaccgagtcggtgcttttttNNNNNNNNNTCAAGATTGACGGAGGCTCTTCTACGCGCAATACATCGTACACTCGCGCTGTAGTATGACCAttggcgtaactagatcttgagacactgc
NonTargetingContro-5	gctttatatatcttgtggaaaggacgaaacacc	CCATATCGGGGCGAGACATG	gttttagagctagaaatagcaagttaaaataaggctagtccgttatcaacttgaaaaagtggcaccgagtcggtgc	tttttt	B003	TCGTGACCACGTATTGTAGGGCCGTGTGTC	GACACACGGCCCTACAATACGTGGTCACGA	A	H005	TTAGCTCGTCAGGACCACATTTCGAAGTTA	TAACTTCGAAATGTGGTCCTGACGAGCTAA	NNNNNNNNN	ttggcgtaactagatcttgagacactgc	gctttatatatcttgtggaaaggacgaaacaccCCATATCGGGGCGAGACATGgttttagagctagaaatagcaagttaaaataaggctagtccgttatcaacttgaaaaagtggcaccgagtcggtgcttttttNNNNNNNNNGACACACGGCCCTACAATACGTGGTCACGAATAACTTCGAAATGTGGTCCTGACGAGCTAAAttggcgtaactagatcttgagacactgc

### Sheet: GFP_pilot_Padlock&Primer_sequen
H = Primer; B = Padlock
Name	CM_RP_id1	CM_RP_id2	5' spacer	encode_seq	5' splint	RP_seq1	RP_seq2	RP_seq1_rc	RP_seq2_rc	head_RP_comb	3' splint	FULL_LENGTH
sgpilot-CM-H001	CM_RP23	CM_RP14	ATACTC	GCCCTCGTGATCTTTAGTACATCGGGAACG	TAATGT	GATGTATCACCGGTTCTCGT	AGATAGGATCATGCATCGCC	ACGAGAACCGGTGATACATC	GGCGATGCATGATCCTATCT	GTACGAGAACCGGTGATACATCACGTGGCGATGCATGATCCTATCTAC	GTGATTACAA	ATACTCGCCCTCGTGATCTTTAGTACATCGGGAACGTAATGTGTACGAGAACCGGTGATACATCACGTGGCGATGCATGATCCTATCTACGTGATTACAA
sgpilot-CM-H002	CM_RP17	CM_RP18	ATACTC	CAGATAGACGCTTCCGCCTCTTAATCAGTG	TAATGT	CAAAGCTCGAAGTATCACCG	CAGGTAGACTAAAGCGCTAG	CGGTGATACTTCGAGCTTTG	CTAGCGCTTTAGTCTACCTG	GTCGGTGATACTTCGAGCTTTGACGTCTAGCGCTTTAGTCTACCTGAC	GTGATTACAA	ATACTCCAGATAGACGCTTCCGCCTCTTAATCAGTGTAATGTGTCGGTGATACTTCGAGCTTTGACGTCTAGCGCTTTAGTCTACCTGACGTGATTACAA
sgpilot-CM-H003	CM_RP23	CM_RP18	ATACTC	GGTCATACTACAGCGCGAGTGTACGATGTA	TAATGT	GATGTATCACCGGTTCTCGT	CAGGTAGACTAAAGCGCTAG	ACGAGAACCGGTGATACATC	CTAGCGCTTTAGTCTACCTG	GTACGAGAACCGGTGATACATCACGTCTAGCGCTTTAGTCTACCTGAC	GTGATTACAA	ATACTCGGTCATACTACAGCGCGAGTGTACGATGTATAATGTGTACGAGAACCGGTGATACATCACGTCTAGCGCTTTAGTCTACCTGACGTGATTACAA
sgpilot-CM-H004	CM_RP23	CM_RP17	ATACTC	GCATTCACGCGACCGCCTACGAAAACTCAA	TAATGT	GATGTATCACCGGTTCTCGT	CAAAGCTCGAAGTATCACCG	ACGAGAACCGGTGATACATC	CGGTGATACTTCGAGCTTTG	GTACGAGAACCGGTGATACATCACGTCGGTGATACTTCGAGCTTTGAC	GTGATTACAA	ATACTCGCATTCACGCGACCGCCTACGAAAACTCAATAATGTGTACGAGAACCGGTGATACATCACGTCGGTGATACTTCGAGCTTTGACGTGATTACAA
sgpilot-CM-H005	CM_RP17	CM_RP14	ATACTC	TTAGCTCGTCAGGACCACATTTCGAAGTTA	TAATGT	CAAAGCTCGAAGTATCACCG	AGATAGGATCATGCATCGCC	CGGTGATACTTCGAGCTTTG	GGCGATGCATGATCCTATCT	GTCGGTGATACTTCGAGCTTTGACGTGGCGATGCATGATCCTATCTAC	GTGATTACAA	ATACTCTTAGCTCGTCAGGACCACATTTCGAAGTTATAATGTGTCGGTGATACTTCGAGCTTTGACGTGGCGATGCATGATCCTATCTACGTGATTACAA
sgpilot-CM-B001	CM_RP05	CM_RP07	/5Phos/ACATTA	GCTAGTTTACTCTGCGTGCGTTTACCCCAA	AATAATAATA	GACGAAATCCTAGGCGCGTT	GCCGTTATCTAATTCCGTCC			GACGAAATCCTAGGCGCGTTGCCGTTATCTAATTCCGTCC	AATAATAATATTGTAATCAC	/5Phos/ACATTAGCTAGTTTACTCTGCGTGCGTTTACCCCAAAATAATAATAGACGAAATCCTAGGCGCGTTGCCGTTATCTAATTCCGTCCAATAATAATATTGTAATCAC
sgpilot-CM-B002	CM_RP05	CM_RP03	/5Phos/ACATTA	TCATGAACACTACGGCCGACGTGAGAATTG	AATAATAATA	GACGAAATCCTAGGCGCGTT	CGCTGTACACCATACGATGT			GACGAAATCCTAGGCGCGTTCGCTGTACACCATACGATGT	AATAATAATATTGTAATCAC	/5Phos/ACATTATCATGAACACTACGGCCGACGTGAGAATTGAATAATAATAGACGAAATCCTAGGCGCGTTCGCTGTACACCATACGATGTAATAATAATATTGTAATCAC
sgpilot-CM-B003	CM_RP07	CM_RP11	/5Phos/ACATTA	TCGTGACCACGTATTGTAGGGCCGTGTGTC	AATAATAATA	GCCGTTATCTAATTCCGTCC	GTTAAGCTGGCCGACCTTTA			GCCGTTATCTAATTCCGTCCGTTAAGCTGGCCGACCTTTA	AATAATAATATTGTAATCAC	/5Phos/ACATTATCGTGACCACGTATTGTAGGGCCGTGTGTCAATAATAATAGCCGTTATCTAATTCCGTCCGTTAAGCTGGCCGACCTTTAAATAATAATATTGTAATCAC
sgpilot-CM-B004	CM_RP07	CM_RP03	/5Phos/ACATTA	ATGGGACAGGAGCGATACGTGACATAACCC	AATAATAATA	GCCGTTATCTAATTCCGTCC	CGCTGTACACCATACGATGT			GCCGTTATCTAATTCCGTCCCGCTGTACACCATACGATGT	AATAATAATATTGTAATCAC	/5Phos/ACATTAATGGGACAGGAGCGATACGTGACATAACCCAATAATAATAGCCGTTATCTAATTCCGTCCCGCTGTACACCATACGATGTAATAATAATATTGTAATCAC
sgpilot-CM-B005	CM_RP05	CM_RP11	/5Phos/ACATTA	TGCGCGTAGAAGAGCCTCCGTCAATCTTGA	AATAATAATA	GACGAAATCCTAGGCGCGTT	GTTAAGCTGGCCGACCTTTA			GACGAAATCCTAGGCGCGTTGTTAAGCTGGCCGACCTTTA	AATAATAATATTGTAATCAC	/5Phos/ACATTATGCGCGTAGAAGAGCCTCCGTCAATCTTGAAATAATAATAGACGAAATCCTAGGCGCGTTGTTAAGCTGGCCGACCTTTAAATAATAATATTGTAATCAC

### Sheet: GFP_pilot_splint_sequences
CM_SP_id	sequence
CM_SP14	/5Phos/GTAGATAGGATCATGCATCGCCAC
CM_SP17	/5Phos/GTCAAAGCTCGAAGTATCACCGAC
CM_SP18	/5Phos/GTCAGGTAGACTAAAGCGCTAGAC
CM_SP23	/5Phos/GTGATGTATCACCGGTTCTCGTAC

### Sheet: GFP_pilot readout scheme
CM_RP_id	conjugated_fluorophore	readout_cycle	readout_channel	laser intensity	exposure time
CM_RP14	ATTO643	1	640	1	50ms
CM_RP03	CF568	1	561	1	75ms
CM_RP17	ATTO643	2	640	1	50ms
CM_RP05	CF568	2	561	1	75ms
CM_RP18	ATTO643	3	640	1	50ms
CM_RP07	CF568	3	561	1	75ms
CM_RP23	ATTO643	4	640	1	50ms
CM_RP11	CF568	4	561	1	75ms

### Sheet: GFP_pilot all Padlock&Primer co
H = Primer; B = Padlock	UA =unallowed			cycle 1, channel 640	cycle 1, channel 561	cycle 2, channel 640	cycle 2, channel 561	cycle 3, channel 640	cycle 3, channel 561	cycle 4, channel 640	cycle 4, channel 561
combination_id	primer_id	padlock_id	guide_id	bit 1	bit 2	bit 3	bit 4	bit 5	bit 6	bit 7	bit 8
1	H001	B001	GFP001	1	0	0	1	0	1	1	0
2	H001	B002	UA001	1	1	0	1	0	0	1	0
3	H001	B003	NTC001	1	0	0	0	0	1	1	1
4	H001	B004	UA002	1	1	0	0	0	1	1	0
5	H001	B005	NTC002	1	0	0	1	0	0	1	1
6	H002	B001	UA003	0	0	1	1	1	1	0	0
7	H002	B002	GFP002	0	1	1	1	1	0	0	0
8	H002	B003	UA004	0	0	1	0	1	1	0	1
9	H002	B004	UA005	0	1	1	0	1	1	0	0
10	H002	B005	UA006	0	0	1	1	1	0	0	1
11	H003	B001	NTC003	0	0	0	1	1	1	1	0
12	H003	B002	UA007	0	1	0	1	1	0	1	0
13	H003	B003	GFP003	0	0	0	0	1	1	1	1
14	H003	B004	UA008	0	1	0	0	1	1	1	0
15	H003	B005	NTC004	0	0	0	1	1	0	1	1
16	H004	B001	UA009	0	0	1	1	0	1	1	0
17	H004	B002	UA010	0	1	1	1	0	0	1	0
18	H004	B003	UA011	0	0	1	0	0	1	1	1
19	H004	B004	GFP004	0	1	1	0	0	1	1	0
20	H004	B005	UA012	0	0	1	1	0	0	1	1
21	H005	B001	UA013	1	0	1	1	0	1	0	0
22	H005	B002	UA014	1	1	1	1	0	0	0	0
23	H005	B003	NTC005	1	0	1	0	0	1	0	1
24	H005	B004	UA015	1	1	1	0	0	1	0	0
25	H005	B005	GFP005	1	0	1	1	0	0	0	1

### Sheet: GFP-pilot codebook
guide_id	R0	R1	R2	R3	R4	R5	R6	R7
GFP001	1	0	0	1	0	1	1	0
UA001	1	1	0	1	0	0	1	0
NTC001	1	0	0	0	0	1	1	1
UA002	1	1	0	0	0	1	1	0
NTC002	1	0	0	1	0	0	1	1
UA003	0	0	1	1	1	1	0	0
GFP002	0	1	1	1	1	0	0	0
UA004	0	0	1	0	1	1	0	1
UA005	0	1	1	0	1	1	0	0
UA006	0	0	1	1	1	0	0	1
NTC003	0	0	0	1	1	1	1	0
UA007	0	1	0	1	1	0	1	0
GFP003	0	0	0	0	1	1	1	1
UA008	0	1	0	0	1	1	1	0
NTC004	0	0	0	1	1	0	1	1
UA009	0	0	1	1	0	1	1	0
UA010	0	1	1	1	0	0	1	0
UA011	0	0	1	0	0	1	1	1
GFP004	0	1	1	0	0	1	1	0
UA012	0	0	1	1	0	0	1	1
UA013	1	0	1	1	0	1	0	0
UA014	1	1	1	1	0	0	0	0
NTC005	1	0	1	0	0	1	0	1
UA015	1	1	1	0	0	1	0	0
GFP005	1	0	1	1	0	0	0	1
